# Widespread sex-dimorphism across single-cell transcriptomes of adult African turquoise killifish tissues

**DOI:** 10.1101/2023.05.05.539616

**Authors:** Bryan B. Teefy, Aaron J.J. Lemus, Ari Adler, Alan Xu, Rajyk Bhala, Katelyn Hsu, Bérénice A. Benayoun

**Affiliations:** Leonard Davis School of Gerontology, University of Southern California, Los Angeles, CA 90089, USA; Molecular and Computational Biology Department, USC Dornsife College of Letters, Arts and Sciences, Los Angeles, CA 90089, USA; Quantitative & Computational Biology Department, USC Dornsife College of Letters, Arts and Sciences, Los Angeles, CA 90089, USA; Biochemistry and Molecular Medicine Department, USC Keck School of Medicine, Los Angeles, CA 90089, USA; USC Norris Comprehensive Cancer Center, Epigenetics and Gene Regulation, Los Angeles, CA 90089, USA; USC Stem Cell Initiative, Los Angeles, CA 90089, USA

## Abstract

The African turquoise killifish (*Nothobranchius furzeri*), the shortest-lived vertebrate that can be bred in captivity, is an emerging model organism to study vertebrate aging. Here we describe the first multi-tissue, single-cell gene expression atlas of female and male turquoise killifish tissues comprising immune and metabolic cells from the blood, kidney, liver, and spleen. We were able to annotate 22 distinct cell types, define associated marker genes, and infer differentiation trajectories. Using this dataset, we found pervasive sex-dimorphic gene expression across cell types, especially in the liver. Sex-dimorphic genes tended to be involved in processes related to lipid metabolism, and indeed, we observed clear differences in lipid storage in female *vs*. male turquoise killifish livers. Importantly, we use machine-learning to predict sex using single-cell gene expression in our atlas and identify potential transcriptional markers for molecular sex identity in this species. As proof-of-principle, we show that our atlas can be used to deconvolute existing liver bulk RNA-seq data in this species to obtain accurate estimates of cell type proportions across biological conditions. We believe that this single-cell atlas can be a resource to the community that could notably be leveraged to identify cell type-specific genes for cell type-specific expression in transgenic animals.
