## Supplementary material for "Widespread sex-dimorphism across single-cell transcriptomes of adult African turquoise killifish tissues": Table S1

### Sheet: Index
Supplementary Table S1
	A	Representative singlet rates for single cell dissociation for blood, kidney, liver and spleen
	B	Cell viability measurenments for all cohorts. Samples excluded for low cell viability are emboledened and highlighted in red

### Sheet: A
Representative Cohort	Singlet Percentage
female blood	98.69
male blood	99.68
female spleen	99.88
male spleen	99.86
female liver	97.68
male liver	98.68
female kidney	98.03
male kidney	97.38

### Sheet: B
Cohort	Sex	Tissue	Cell Viability	Note
Cohort 1	Female	Blood	0.78
Cohort 1	Female	Kidney	0.83
Cohort 1	Female	Liver	0.84
Cohort 1	Female	Spleen	0.97
Cohort 1	Male	Blood	0.59
Cohort 1	Male	Kidney	0.87
Cohort 1	Male	Liver	0.76
Cohort 1	Male	Spleen	0.67
Cohort 2	Female	Blood	0.85
Cohort 2	Female	Kidney	0.87
Cohort 2	Female	Liver	0.74
Cohort 2	Female	Spleen	0.48	Wetting failure
Cohort 2	Male	Blood	0.9
Cohort 2	Male	Kidney	0.81
Cohort 2	Male	Liver	0.72
Cohort 2	Male	Spleen	0.6
Cohort 3	Female	Blood	0.27	Did not proceed with library
Cohort 3	Female	Kidney	0.89
Cohort 3	Female	Liver	0.56
Cohort 3	Female	Spleen	0.79
Cohort 3	Male	Blood	0.03	Did not proceed with library
Cohort 3	Male	Kidney	0.89
Cohort 3	Male	Liver	0.52
Cohort 3	Male	Spleen	0.76
