## Supplementary material for "Widespread sex-dimorphism across single-cell transcriptomes of adult African turquoise killifish tissues": Table S2

### Sheet: Index
Supplementary Table S2
	A	Summary stats for the single cell dataset

### Sheet: A
sample	Estimated_Number_of_Cells	Mean_Reads_per_Cell	Median_Genes_per_Cell	Number_of_Reads	Valid_Barcodes	Sequencing_Saturation	Q30_Bases_in_Barcode	Q30_Bases_in_RNA_Read	Q30_Bases_in_UMI	Reads_Mapped_to_Genome	Reads_Mapped_Confidently_to_Genome	Reads_Mapped_Confidently_to_Intergenic_Regions	Reads_Mapped_Confidently_to_Intronic_Regions	Reads_Mapped_Confidently_to_Exonic_Regions	Reads_Mapped_Confidently_to_Transcriptome	Reads_Mapped_Antisense_to_Gene	Fraction_Reads_in_Cells	Total_Genes_Detected	Median_UMI_Counts_per_Cell
Female_Blood_Cohort1	6,240	57,984	629	361,823,118	0.988	0.814	0.961	0.955	0.94	0.962	0.945	0.017	0.013	0.914	0.892	0.008	0.95	17,046	5,318
Female_Kidney_Cohort1	9,070	24,278	1,127	220,203,287	0.983	0.408	0.961	0.95	0.941	0.948	0.922	0.047	0.016	0.859	0.831	0.01	0.85	23,005	6,862
Female_Liver_Cohort1	7,460	28,305	349	211,158,144	0.976	0.476	0.961	0.949	0.94	0.937	0.821	0.092	0.011	0.718	0.694	0.009	0.545	21,621	1,279
Female_Spleen_Cohort1	6,752	27,697	464	187,006,804	0.987	0.573	0.961	0.955	0.94	0.965	0.937	0.019	0.011	0.907	0.884	0.008	0.772	19,063	3,670
Male_Blood_Cohort1	6,840	37,199	542	254,437,972	0.986	0.716	0.96	0.954	0.939	0.951	0.909	0.026	0.016	0.867	0.841	0.012	0.912	17,792	4,372
Male_Kidney_Cohort1	6,619	31,366	1,185	207,610,256	0.984	0.486	0.962	0.951	0.942	0.946	0.917	0.048	0.017	0.852	0.824	0.01	0.824	22,864	6,911
Male_Liver_Cohort1	12,345	14,188	348	175,152,842	0.98	0.449	0.96	0.949	0.94	0.919	0.819	0.064	0.013	0.743	0.719	0.01	0.707	21,879	1,200
Male_Spleen_Cohort1	6,230	37,159	588	231,501,931	0.986	0.564	0.961	0.959	0.94	0.967	0.925	0.02	0.009	0.896	0.874	0.007	0.897	19,751	9,376
Female_Blood_Cohort2	3,731	51,687	520	192,845,228	0.973	0.794	0.969	0.956	0.952	0.901	0.865	0.027	0.014	0.824	0.792	0.016	0.941	14,834	4,655
Female_Kidney_Cohort2	6,005	30,661	1,146	184,122,227	0.958	0.411	0.969	0.958	0.952	0.871	0.718	0.099	0.025	0.594	0.555	0.024	0.846	23,151	5,463
Female_Liver_Cohort2	3,517	41,881	482	147,295,938	0.958	0.577	0.969	0.955	0.952	0.892	0.747	0.068	0.014	0.665	0.63	0.019	0.792	20,685	3,735
Male_Blood_Cohort2	4,842	41,258	531	199,771,928	0.974	0.742	0.968	0.951	0.951	0.906	0.869	0.027	0.013	0.828	0.801	0.013	0.935	15,814	4,226
Male_Liver_Cohort2	3,704	57,949	530	214,641,742	0.963	0.607	0.969	0.955	0.953	0.903	0.785	0.076	0.014	0.695	0.665	0.016	0.675	21,475	3,034
Male_Spleen_Cohort2	5,002	39,992	786	200,037,488	0.948	0.47	0.968	0.953	0.951	0.81	0.518	0.112	0.024	0.383	0.355	0.019	0.704	22,227	3,403
Female_Kidney_Cohort3	4,897	48,864	1,187	239,287,910	0.972	0.638	0.972	0.952	0.956	0.919	0.879	0.049	0.014	0.817	0.788	0.01	0.931	21,166	8,428
Female_Liver_Cohort3	3,209	76,157	466	244,389,029	0.966	0.8	0.972	0.953	0.956	0.914	0.812	0.049	0.01	0.753	0.73	0.008	0.847	20,345	3,937
Female_Spleen_Cohort3	3,588	68,312	483	245,105,193	0.98	0.818	0.973	0.957	0.956	0.954	0.932	0.025	0.008	0.899	0.877	0.005	0.894	18,525	6,306
Male_Kidney_Cohort3	4,618	55,022	1,306	254,090,172	0.97	0.668	0.973	0.95	0.957	0.912	0.856	0.062	0.017	0.776	0.745	0.012	0.927	21,892	7,827
Male_Liver_Cohort3	3,163	77,110	511	243,899,215	0.973	0.795	0.973	0.958	0.957	0.928	0.854	0.043	0.01	0.801	0.779	0.007	0.87	20,414	5,553
Male_Spleen_Cohort3	4,323	61,633	447	266,438,553	0.981	0.801	0.973	0.957	0.956	0.959	0.941	0.018	0.005	0.919	0.899	0.004	0.901	17,726	6,916
