## Supplementary material for "Widespread sex-dimorphism across single-cell transcriptomes of adult African turquoise killifish tissues": Table S6

### Sheet: Index
Supplementary Table S6
	A	Feature importance summary from trained machine-learning models

### Sheet: A
Feature	VarImp_GBM	VarImp_RF	Rank_GBM	Rank_RF	RANK_Product
LOC107373896	100	100	1	1	1
LOC107373895	94.3324	59.2737	2	2	4
LOC107378062	53.9031	57.3996	3	3	9
LOC107372823	42.3225	45.171	4	4	16
`NotFur1-GapFilledScaffold-375-227342-LINE-R2`	26.5965	42.0497	6	5	30
LOC107390373	31.4324	33.0577	5	7	35
LOC107378075	20.4858	39.7685	9	6	54
klf9	10.8363	26.5264	17	9	153
hspbp1	14.0677	24.829	12	15	180
LOC107388753	8.68882	28.8359	26	8	208
LOC107379916	25.4248	20.8815	7	33	231
`MT-COX1`	20.7308	21.6642	8	29	232
LOC107380091	8.74348	26.1393	25	10	250
tmsb4x	9.01877	25.7924	23	11	253
`MT-CYTB`	9.41266	24.9488	22	14	308
cish	8.44316	25.0009	27	13	351
zfand2a	13.832	22.0109	13	27	351
`MT-COX3`	10.4819	24.2109	18	20	360
actb	10.1494	22.1366	19	25	475
prdx2	13.0138	21.4542	16	30	480
chac1	13.058	20.4479	15	35	525
LOC107378374	5.15616	25.2514	45	12	540
LOC107378372	4.97445	24.741	47	16	752
LOC107392596	14.4792	16.5072	11	73	803
nxnl2	4.28673	23.4972	52	24	1248
`MT-COX2`	8.00606	19.0776	28	45	1260
LOC107395029	1.92607	23.621	72	22	1584
nfkbia	5.63054	19.8896	41	39	1599
sepp1	5.29394	19.6296	44	42	1848
LOC107381613	9.84513	15.3892	20	93	1860
blvrb	4.51947	20.1771	50	38	1900
LOC107377345	4.208	20.2032	53	37	1961
LOC107382845	20.2548	11.247	10	204	2040
cd74	3.09003	20.2317	58	36	2088
`NotFur1-GapFilledScaffold-1347-9923-LINE-L2`	9.66513	15.0914	21	102	2142
LOC107381866	5.3333	18.3134	43	51	2193
LOC107389815	7.58779	16.7865	32	69	2208
LOC107389947	6.97075	16.9604	35	65	2275
`MT-ND2`	7.06472	16.8747	34	68	2312
LOC107376634	7.1153	16.4563	33	76	2508
`NotFur1-GapFilledScaffold-4792-4766-LINE-L2`	4.08629	18.5262	54	49	2646
LOC107380988	2.52084	19.7695	65	41	2665
txn	7.85725	15.5847	30	90	2700
LOC107378381	13.3917	11.7191	14	193	2702
LOC107376222	5.09461	17.5256	46	60	2760
LOC107380415	2.88697	18.8457	62	47	2914
LOC107376198	3.53769	18.1589	55	53	2915
clic2	0.710333	21.0951	99	31	3069
LOC107396128	1.9351	19.0331	71	46	3266
LOC107381735	8.86561	13.3972	24	140	3360
LOC107391340	2.35078	18.0184	67	54	3618
LOC107376217	5.99803	15.3359	40	95	3800
LOC107373011	1.65788	18.4645	78	50	3900
LOC107375093	2.10803	17.7045	69	59	4071
`MT-ATP6`	6.73623	14.4766	36	114	4104
LOC107396464	0.226105	21.6709	148	28	4144
LOC107391299	5.45154	14.9415	42	103	4326
LOC107373012	1.77666	17.7274	76	57	4332
LOC107392021	1.15416	17.9694	84	55	4620
LOC107396463	1.04436	18.2266	90	52	4680
LOC107393497	1.52893	17.2155	80	62	4960
LOC107377523	4.6723	14.8862	48	104	4992
tmem218	0	24.6888	293	18	5274
LOC107391722	0	23.6375	273	21	5733
LOC107395081	6.41224	13.008	39	148	5772
LOC107377522	0.121876	20.5858	170	34	5780
LOC107383022	1.47377	16.4803	82	74	6068
atf3	0.339099	18.6874	132	48	6336
xiap	0	23.5343	276	23	6348
`NotFur1-LTR-736-LTR-Gypsy`	0.161748	19.8105	162	40	6480
LOC107373955	6.50598	12.386	37	176	6512
LOC107372353	2.68452	14.7877	63	106	6678
LOC107381236	6.45891	12.2132	38	179	6802
LOC107394856	3.00888	14.4507	60	116	6960
cfl2	0.523107	16.7683	111	70	7770
LOC107379384	0.952872	15.9692	94	83	7802
gpx4	1.0719	15.3162	88	96	8448
LOC107396025	2.40556	13.8487	66	133	8778
app	0.746012	15.4996	97	91	8827
LOC107382657	0.350265	16.6978	131	71	9301
ints1	0.00787146	19.1063	215	44	9460
LOC107374077	0.404366	15.9449	120	84	10080
slc4a1	1.67828	13.8875	77	131	10087
crip1	3.12128	12.3511	57	178	10146
taldo1	3.07088	12.4988	59	172	10148
LOC107386022	2.61694	12.7307	64	159	10176
pcna	1.14508	14.4051	85	120	10200
hemgn	0.3348	16.378	134	77	10318
aldh4a1	0	19.3944	244	43	10492
LOC107386722	0.368633	16.0901	128	82	10496
urod	0.651987	15.1269	104	101	10504
cebpd	4.29199	11.1429	51	212	10812
LOC107385615	4.64585	10.481	49	226	11074
apmap	0.0442513	17.7262	193	58	11194
LOC107390365	2.9755	12.0167	61	187	11407
LOC107384409	0.621579	14.5711	106	112	11872
znfx1	0.610243	14.5494	108	113	12204
anxa1	0.955384	13.8597	93	132	12276
npm3	0.0548464	17.0447	192	64	12288
LOC107391047	0.2563	15.6512	145	89	12905
sqstm1	0.395208	14.7402	121	107	12947
LOC107397251	0.494753	14.4284	113	117	13221
LOC107388051	0.181498	15.7647	154	86	13244
LOC107389108	0.274944	15.3407	142	94	13348
LOC107384334	0.15768	15.8026	163	85	13855
midn	0.688551	13.6425	100	139	13900
mpp1	0.39245	14.4538	122	115	14030
LOC107374345	0.960381	12.8305	92	153	14076
LOC107386217	1.61362	12.1929	79	180	14220
dtymk	2.15163	11.0068	68	216	14688
LOC107388042	1.49268	11.9329	81	188	15228
msmo1	0.619549	13.2334	107	143	15301
LOC107389027	0.170272	15.1861	158	99	15642
LOC107381353	0	17.2588	257	61	15677
alad	0.38548	14.1153	124	127	15748
LOC107394463	3.14315	7.50551	56	287	16072
prdx3	1.82116	10.6691	74	223	16502
`NotFur1-GapFilledScaffold-3550-6944-LINE-L2`	0	16.9266	251	66	16566
LOC107394916	0.27239	14.4138	143	118	16874
ccdc50	0.664503	12.6679	103	164	16892
LOC107384318	0	16.9107	253	67	16951
LOC107385733	1.42154	11.2455	83	205	17015
LOC107381854	0.098409	15.1505	175	100	17500
`NotFur1-GapFilledScaffold-11543-6803-LINE-L2`	0	17.1168	280	63	17640
gadd45b	0.270617	14.1768	144	125	18000
LOC107378633	0.984539	11.342	91	198	18018
mef2a	0.0107045	15.7403	209	87	18183
LOC107383289	0.00974487	15.6703	211	88	18568
LOC107386825	0.469773	12.6955	115	162	18630
LOC107388090	0.0868255	14.8674	179	105	18795
atp6v1f	0.687527	11.878	101	189	19089
LOC107382058	1.08158	10.8208	87	221	19227
gamt	0.471619	12.5222	114	169	19266
bcl2l14	0.372142	12.8856	127	152	19304
vcl	0.318427	13.0581	138	146	20148
csgr09h1orf35	0.0152035	15.2808	206	98	20188
acadm	0.123771	14.3859	168	121	20328
nccrp1	1.80427	7.97757	75	273	20475
hspa5	0.169311	14.0001	160	129	20640
tmem18	0	16.2736	264	79	20856
csgr18h8orf4	0.281984	12.9774	141	149	21009
`NotFur1-GapFilledScaffold-1880-54119-LINE-L2`	0	16.2267	263	80	21040
LOC107389508	0.733265	11.0152	98	215	21070
psap	1.90748	7.06646	73	293	21389
LOC107384547	1.08311	9.31506	86	250	21500
`NotFur1-GapFilledScaffold-1581-86531-LINE-L2`	0	16.3483	277	78	21606
LOC107389018	0.0731631	14.3837	185	122	22570
perp	0.0760625	14.1257	183	126	23058
LOC107391210	0.164856	13.0743	161	144	23184
LOC107372526	0.749341	9.33818	96	249	23904
tspo	0.364212	12.0407	129	186	23994
LOC107377930	0.33154	12.1287	135	183	24705
fech	0.374517	11.2954	126	201	25326
LOC107376919	0.45742	10.8568	117	219	25623
LOC107394210	0.51015	10.1284	112	232	25984
anxa4	1.0573	7.15309	89	292	25988
LOC107390383	0.601262	9.95138	109	239	26051
LOC107372750	0.466122	10.3892	116	228	26448
LOC107390687	0.323611	11.5586	136	195	26520
LOC107390461	0.307486	11.8551	139	191	26549
LOC107378920	0.650837	8.94317	105	256	26880
LOC107386044	0.562599	9.53713	110	246	27060
hmgn1	0.760492	7.51657	95	285	27075
`NotFur1-GapFilledScaffold-1532-11891-LINE-RTE`	0.0190416	13.6912	203	135	27405
nr4a3	0.0352061	13.25	196	142	27832
ier2	0.100589	12.7182	174	161	28014
acox1	0	14.4128	239	119	28441
LOC107383304	0.101777	12.5676	173	168	29064
LOC107384788	0.413249	9.55517	119	245	29155
scpep1	0.143736	12.377	165	177	29205
`NotFur1-rnd5-family893-DNA-hATTip100`	0	15.3064	302	97	29294
LOC107392099	0	14.6665	272	108	29376
lta4h	0.302406	11.0804	140	214	29960
zfp36l1	0.452961	9.11508	118	254	29972
etfa	0.0827343	12.638	181	166	30046
LOC107391354	0.0197049	12.9385	201	150	30150
LOC107397169	0.67596	6.93254	102	296	30192
LOC107387201	0.379984	9.70636	125	243	30375
arrdc2	0.0783458	12.6039	182	167	30394
gadd45g	0.0348161	12.8188	197	155	30535
lamp2	0.0871618	12.4186	178	173	30794
LOC107384941	0.0355168	12.7449	195	158	30810
ftl	0.18918	11.2842	152	203	30856
smarcd2	0	14.6492	283	110	31130
dnase2	0.201258	11.1679	150	210	31500
sdr16c5	0	14.2955	258	123	31734
LOC107384928	0.0834899	12.1769	180	181	32580
`NotFur1-GapFilledScaffold-8487-7391-LINE-L2`	0.245254	10.5924	146	224	32704
LOC107377335	0	14.6331	295	111	32745
aptx	0	13.9645	255	130	33150
arrdc3	0.362313	8.68744	130	258	33540
ulk1	0	14.6656	311	109	33899
hmbs	0	13.653	248	137	33976
nt5c3a	0.0897142	11.7841	177	192	33984
mgst3	0.147974	11.15	164	211	34604
`NotFur1-LTR-51-LTR-LINE`	0	14.1956	282	124	34968
wdr75	0	14.0161	275	128	35200
mid1ip1	0.204579	10.019	149	237	35313
LOC107384832	0.33897	8.11945	133	270	35910
LOC107376332	0.322931	8.47926	137	264	36168
LOC107392587	0.01271	12.3972	208	175	36400
fuca2	0.0104042	12.4092	210	174	36540
LOC107383528	0.0185054	12.1389	204	182	37128
LOC107384403	0.0196472	12.0957	202	184	37168
bdh2	0.387305	4.19278	123	308	37884
rrp1b	0.0686865	11.2852	189	202	38178
faim	0	13.0269	261	147	38367
gpcpd1	0	13.063	270	145	39150
ctdspl	0	13.6481	285	138	39330
`NotFur1-Unknown-314-DNA-DNA`	0	13.2863	284	141	40044
LOC107396541	0.0694583	11.0858	188	213	40044
LOC107379424	0.170372	8.86915	157	257	40349
tcta	0	13.7711	308	134	41272
cdc37l1	0.179902	7.9218	155	275	42625
LOC107385352	0.0208207	10.917	199	217	43183
galnt11	0.0151848	11.2059	207	209	43263
dusp5	0.200232	7.3284	151	289	43639
senp7	0	12.5122	259	170	44030
LOC107389812	0.169421	7.62787	159	280	44520
dusp1	0.140998	8.20111	166	269	44654
pdap1	0	12.5053	262	171	44802
LOC107381178	0.0963091	9.0701	176	255	44880
nt5dc2	0.234506	4.97467	147	306	44982
`NotFur1-GapFilledScaffold-1258-20387-LINE-CR1`	0	11.8587	238	190	45220
egr1	0.173493	7.26065	156	290	45240
cndp2	0.122496	8.22694	169	268	45292
LOC107387371	0.0338331	10.2196	198	230	45540
LOC107376289	0.11765	8.23786	171	267	45657
LOC107384356	0.0197767	10.3819	200	229	45800
LOC107394344	0.186412	6.44208	153	300	45900
amfr	0	12.8285	301	154	46354
LOC107386126	0	11.3248	240	199	47760
LOC107388295	0.074827	8.55203	184	262	48208
spast	0	12.7739	312	157	48984
LOC107397278	0.109823	7.16019	172	291	50052
lxn	0.00891621	10.1206	214	234	50076
npc2	0.124499	5.95301	167	303	50601
tbl2	0	12.0741	279	185	51615
`NotFur1-GapFilledScaffold-5330-38624-LINE-I`	0	12.6553	314	165	51810
gstz1	0	11.2179	254	207	52578
LOC107396650	0.0427912	7.97469	194	274	53156
LOC107393147	0.0554413	7.60153	191	282	53862
dhx58	0	10.8972	249	218	54282
LOC107382943	0	10.5601	246	225	55350
pgd	0.0064483	8.61752	216	260	56160
slc1a5	0	11.4991	288	196	56448
tmem59	0.0643582	6.59993	190	299	56810
sox4	0.0707507	4.68974	187	307	57409
LOC107393724	0	11.299	291	200	58200
hdac6	0	9.55549	242	244	59048
phyh	0	11.6874	309	194	59946
LOC107385469	0.00924437	7.59319	212	283	59996
sec24a	0	9.53446	243	247	60021
LOC107394669	0	11.2061	298	208	61984
fdx1	0.0159565	5.54456	205	305	62525
slc9a3r1	0	11.2369	304	206	62624
pim3	0	9.41167	256	248	63488
LOC107384046	0.00923416	5.96304	213	302	64326
`NotFur1-Unknown-713-unclear`	0	9.77643	267	241	64347
slc38a2	0	10.8129	292	222	64824
LOC107372508	0	9.86052	271	240	65040
LOC107377929	0	10.4279	287	227	65149
LOC107393229	0	7.98399	247	272	67184
LOC107393170	0	7.87706	245	276	67620
idi1	0	8.02233	250	271	67750
LOC107374408	0	9.12179	269	253	68057
psme4	0	8.56508	268	261	69948
dnmt1	0	8.52515	266	263	69958
cxadr	0	7.04567	241	294	70854
dcps	0	10.0777	310	236	73160
yipf2	0	7.75277	265	278	73670
`NotFur1-Unknown-1084-DNA-DNA`	0	9.21764	299	251	75049
nr1h3	0	5.89193	252	304	76608
n4bp1	0	8.64918	297	259	76923
vmp1	0	7.77549	278	277	77006
`NotFur1-GapFilledScaffold-2349-23948-LINE-RTE`	0	7.55939	281	284	79804
creg1	0	3.83122	260	309	80340
LOC107394940	0	7.6308	290	279	80910
LOC107383782	0	7.50969	296	286	84656
cenpv	0	3.34039	274	312	85488
ak3	0	7.62478	305	281	85705
LOC107387739	0	6.95987	300	295	88500
ube2g1	0	2.59514	286	313	89518
dcaf11	0	0	289	314	90746
tmem230	0	6.18637	303	301	91203
`NotFur1-Unknown-452-DNA-DNA`	0	3.45508	294	311	91434
LOC107376749	0	6.75375	307	298	91486
`NotFur1-GapFilledScaffold-1327-83594-LINE-L2`	0	6.83408	313	297	92961
LOC107382204	0	3.79501	306	310	94860
