## Supplementary material for "Widespread sex-dimorphism across single-cell transcriptomes of adult African turquoise killifish tissues": Table S7

### Sheet: Index
Supplementary Table S7
	A	RT-qPCR primers used in this study

### Sheet: A
NCBI/FishTEBD name	Name in study	FWD (5')	REV (3')
hpx	hpx	AGTTAAAGTGATTGTTGGGAGCC	TTTGATCGTGTTGTTTGTGATGC
LOC107373896	ncFem1	CATAACAAGCAAACGGAAAGTGG	AGCCATCTAATAAAGGGAGAGCA
NotFur1−GapFilledScaffold−375−227342−LINE−R2	LINE-R2	ATCATCCCACTCCAATCAGAAGA	GATATGCACTCGATTCTTGGGAG
actb	actb	CCTACAACAGCATCATGAAGTGT	CGATCCAGACAGAGTATTTACGC
hprt1	hprt1	TGTGCTGTCATCAAACTGAGAAG	CTCGTCCAAATACAAACACTCCA
sdha	sdha	CCACTTCCTCTTCACTCACATTC	GGATGGCAAGAAGATGGTGTTTA
