## Supplementary material for "Widespread sex-dimorphism across single-cell transcriptomes of adult African turquoise killifish tissues": Table S8

### Sheet: Index
Supplementary Table S8
	A	Results of liver deconvolition. Cell proportions for each NCBI deposited RNA-seq library are reported.
	B	Wilcoxon test results comparing cell type proportions by sex from deconvoluted data from McKay et al
	C	Wilcoxon test results comparing cell type proportions by dietary group segregated by sex from deconvoluted data from McKay et al

### Sheet: A
cell type	SRR22013762	SRR22013763	SRR22013765	SRR22013769	SRR22013770	SRR22013774	SRR22013775	SRR22013779	SRR22013780	SRR22013782	SRR22013784	SRR22013785	SRR22013786	SRR22013787	SRR22013789	SRR22013793
B_Cell_Progenitors	0	0.000186442	0	0	0	0.000125326	0	0.00282209	0	0	0	0	0.00185442	0.00329961	8.05032e-05	0
B_cells	0	0.0116919	0	0.00639726	0.00980345	0.00249496	0	0.0111244	0.0117959	0.00155494	0	0	0.0101964	0.00252184	0	7.68504e-05
Cholangiocytes	0.00781166	0.00891942	0.00770672	0.0100386	0.00833105	0.00935141	0.00719822	0.00595829	0.00961822	0.00741683	0.00759974	0.00686147	0.00842175	0.00775624	0.00574281	0.00703514
Endothelial	0.0473344	0.0197387	0.0612243	0.0102807	0.0464725	0.0743246	0.0601997	0.063591	0.014172	0.0610172	0.0495481	0.0426014	0.0278676	0.0552681	0.0538658	0.0562827
Erythrocyte_Progenitors	0.0235792	0	0.0146224	0	0	0	0.0399592	0	0	0	0.0142429	0.00500741	0	0	0.00190056	0
Erythrocytes	0.146808	0.166064	0.190819	0.195014	0.257743	0.246316	0.201961	0.278197	0.167585	0.227161	0.209163	0.184499	0.200652	0.230671	0.16656	0.21362
Fibroblasts	0.00207937	0.000671553	0.00293145	0.00236613	0.00315287	0.00362724	0.00392075	0.00539472	0.000795772	0.00385301	0.00300037	0.00181422	0.0028832	0.00351976	0.00188004	0.00323312
Hepatocytes	0.29652	0.317405	0.262944	0.312768	0.242048	0.217698	0.247493	0.201232	0.326419	0.256817	0.266014	0.268566	0.293903	0.248439	0.287001	0.262892
Hepatocytes_Efferocytosing	0.436933	0.437224	0.412319	0.409319	0.363401	0.388561	0.381088	0.363313	0.42812	0.383727	0.389967	0.450546	0.406034	0.392745	0.445785	0.398897
Macrophages	0.00906006	0.0101164	0.00930497	0.0102075	0.0112017	0.00960322	0.00945061	0.0111185	0.0100569	0.00953583	0.00904409	0.00933188	0.00987939	0.0100026	0.00894752	0.00938891
Mast_cells	0.00561109	0.00567134	0.00665938	0.00666713	0.00892828	0.00819754	0.00796556	0.0097631	0.00580196	0.00748358	0.00737853	0.00582927	0.0068718	0.00772387	0.00529107	0.00714796
Multipotent_progenitors	0	0	0.00359505	0.000474837	0	0.00252208	0.0039488	0	0	0.00250599	0	0	0	0	0.00229218	0.000770112
Myeloid_progenitors	4.77565e-05	0.00252915	0	0.0034937	0.00445574	0.000989316	0.00110566	0.00262636	0.0026103	0.00187858	0	0	0.00171318	0	0.000440646	0
Neutrophil_Progenitors	0.000991078	0.000414502	0.00484664	0.0031174	0.00483886	0	0	0.00455503	0.00165032	0.00246694	0	0.00325218	0.000303236	0.00171705	0.00516766	0
Neutrophils	0.0110872	0.00803257	0.0106006	0.0082669	0.0156601	0.0178989	0.0181301	0.0137224	0.00928959	0.0150938	0.0351006	0.00910954	0.0149337	0.0190689	0.00333341	0.0248503
NK_T_cells	0.00639104	0.00518944	0.00581274	0.0134868	0.0101927	0.0104663	0.0101919	0.0118178	0.00584784	0.00988028	0.00288586	0.0044268	0.0080096	0.00784327	0.0034585	0.0078323
NK_T_progenitor_cells	0	0	0	0.00154435	0.00558398	0	0	0.00563456	0.000283452	0.00257014	0	0.00158967	0	0.00209385	0.00206064	0.00155267
Thrombocytes	0.00574574	0.00614474	0.00661294	0.00655681	0.00818687	0.00782438	0.00738767	0.00913011	0.00595405	0.00703803	0.0060567	0.0065646	0.00647661	0.00732987	0.0061926	0.00642046

### Sheet: B
cell type	.y.	group1	group2	p	p.adj	p.format	p.signif	method
B_Cell_Progenitors	value	F	M	0.1652	0.37	0.1652	ns	Wilcoxon
B_cells	value	F	M	0.00146734	0.013	0.0015	**	Wilcoxon
Cholangiocytes	value	F	M	0.160528	0.37	0.1605	ns	Wilcoxon
Endothelial	value	F	M	0.104895	0.31	0.1049	ns	Wilcoxon
Erythrocyte_Progenitors	value	F	M	0.0045693	0.027	0.0046	**	Wilcoxon
Erythrocytes	value	F	M	0.441803	0.72	0.4418	ns	Wilcoxon
Fibroblasts	value	F	M	0.798446	0.96	0.7984	ns	Wilcoxon
Hepatocytes	value	F	M	0.645377	0.83	0.6454	ns	Wilcoxon
Hepatocytes_Efferocytosing	value	F	M	0.645377	0.83	0.6454	ns	Wilcoxon
Macrophages	value	F	M	0.0010878	0.013	0.0011	**	Wilcoxon
Mast_cells	value	F	M	0.573737	0.83	0.5737	ns	Wilcoxon
Multipotent_progenitors	value	F	M	0.0561971	0.22	0.0562	ns	Wilcoxon
Myeloid_progenitors	value	F	M	0.0621105	0.22	0.0621	ns	Wilcoxon
Neutrophil_Progenitors	value	F	M	1	1	1	ns	Wilcoxon
Neutrophils	value	F	M	0.95913	1	0.9591	ns	Wilcoxon
NK_T_cells	value	F	M	0.194872	0.39	0.1949	ns	Wilcoxon
NK_T_progenitor_cells	value	F	M	0.249675	0.45	0.2497	ns	Wilcoxon
Thrombocytes	value	F	M	0.878477	0.99	0.8785	ns	Wilcoxon

### Sheet: C
cell type	.y.	group1	group2	p	p.adj	p.format	p.signif	method
B_Cell_Progenitors	value	F_DR	F_AL	0.538472	0.83	0.54	ns	Wilcoxon
B_cells	value	F_DR	F_AL	0.342857	0.83	0.34	ns	Wilcoxon
Cholangiocytes	value	F_DR	F_AL	0.685714	0.83	0.69	ns	Wilcoxon
Endothelial	value	F_DR	F_AL	0.685714	0.83	0.69	ns	Wilcoxon
Erythrocytes	value	F_DR	F_AL	0.685714	0.83	0.69	ns	Wilcoxon
Fibroblasts	value	F_DR	F_AL	1	1	1	ns	Wilcoxon
Hepatocytes	value	F_DR	F_AL	0.485714	0.83	0.49	ns	Wilcoxon
Hepatocytes_Efferocytosing	value	F_DR	F_AL	0.685714	0.83	0.69	ns	Wilcoxon
Macrophages	value	F_DR	F_AL	0.342857	0.83	0.34	ns	Wilcoxon
Mast_cells	value	F_DR	F_AL	0.685714	0.83	0.69	ns	Wilcoxon
Multipotent_progenitors	value	F_DR	F_AL	0.185877	0.83	0.19	ns	Wilcoxon
Myeloid_progenitors	value	F_DR	F_AL	0.467825	0.83	0.47	ns	Wilcoxon
Neutrophil_Progenitors	value	F_DR	F_AL	0.685714	0.83	0.69	ns	Wilcoxon
Neutrophils	value	F_DR	F_AL	0.685714	0.83	0.69	ns	Wilcoxon
NK_T_cells	value	F_DR	F_AL	0.885714	1	0.89	ns	Wilcoxon
NK_T_progenitor_cells	value	F_DR	F_AL	1	1	1	ns	Wilcoxon
Thrombocytes	value	F_DR	F_AL	0.485714	0.83	0.49	ns	Wilcoxon
B_Cell_Progenitors	value	M_AL	M_DR	0.185877	0.73	0.186	ns	Wilcoxon
B_cells	value	M_AL	M_DR	0.185877	0.73	0.186	ns	Wilcoxon
Cholangiocytes	value	M_AL	M_DR	0.885714	0.89	0.886	ns	Wilcoxon
Endothelial	value	M_AL	M_DR	0.0571429	0.73	0.057	ns	Wilcoxon
Erythrocyte_Progenitors	value	M_AL	M_DR	0.11021	0.73	0.11	ns	Wilcoxon
Erythrocytes	value	M_AL	M_DR	0.485714	0.73	0.486	ns	Wilcoxon
Fibroblasts	value	M_AL	M_DR	0.885714	0.89	0.886	ns	Wilcoxon
Hepatocytes	value	M_AL	M_DR	0.485714	0.73	0.486	ns	Wilcoxon
Hepatocytes_Efferocytosing	value	M_AL	M_DR	0.885714	0.89	0.886	ns	Wilcoxon
Macrophages	value	M_AL	M_DR	0.685714	0.88	0.686	ns	Wilcoxon
Mast_cells	value	M_AL	M_DR	0.885714	0.89	0.886	ns	Wilcoxon
Multipotent_progenitors	value	M_AL	M_DR	0.300522	0.73	0.301	ns	Wilcoxon
Myeloid_progenitors	value	M_AL	M_DR	0.459597	0.73	0.46	ns	Wilcoxon
Neutrophil_Progenitors	value	M_AL	M_DR	0.300522	0.73	0.301	ns	Wilcoxon
Neutrophils	value	M_AL	M_DR	0.485714	0.73	0.486	ns	Wilcoxon
NK_T_cells	value	M_AL	M_DR	0.685714	0.88	0.686	ns	Wilcoxon
NK_T_progenitor_cells	value	M_AL	M_DR	0.408352	0.73	0.408	ns	Wilcoxon
Thrombocytes	value	M_AL	M_DR	0.342857	0.73	0.343	ns	Wilcoxon
