## Supplementary material for "Widespread sex-dimorphism across single-cell transcriptomes of adult African turquoise killifish tissues": Table S9

### Sheet: Index
Supplementary Table S9
	A	Killifish gene name conversion table from Figure 1, S1
	B	Killifish gene name conversion table from Figure 5, S5
	C	Killifish TE name conversion table from Figure 5, S5

### Sheet: A
NCBI Gene Name	Gene Symbol
LOC107382657	klf6a
LOC107378530	kdrl
LOC107375902	cdh5
LOC107390720	alas2
LOC107384348	cahz
LOC107378372	hba
LOC107383970	tfa
LOC107378176	a1at
LOC107384010	tal1
LOC107375383	cox5b
LOC107377205	ata1
LOC107374907	f16p1
LOC107377841	slc22a2
LOC107394065	mpeg1.1
LOC107377762	atx8
LOC107377763	ple3
LOC107377764	ple3
LOC107372911	mpx
LOC107386182	il1b
LOC107372866	cd3d
LOC107392881	zap70
LOC107377820	thbs1b
LOC107391531	flna

### Sheet: B
NCBI Gene Name	Gene Symbol	Study Symbol
LOC107373896	uncharacterized- ncRNA	ncFem1
LOC107373895	hspa1a	NA
LOC107378062	hsp90	NA
LOC107372823	hs71a	NA
LOC107390373	dnajb1b	NA
LOC107378075	hsp90aa1.2	NA
LOC107388753	dnaja	NA

### Sheet: C
FishTEDB TE Name	Study Name
NotFur1−GapFilledScaffold−375−227342−LINE−R2	LINE_R2
